# Plastid translocon recycling in dinoflagellates demonstrates the portability of complex plastids between hosts

**DOI:** 10.1101/2024.07.06.602338

**Authors:** William H Lewis, Giulia Paris, Girish Beedessee, Ludek Koreny, Victor Flores, Tom Dendooven, Benoit Gallet, Daniel Yee, Simon Lam, Johan Decelle, Ben F Luisi, Ross F Waller

## Abstract

The plastids of photosynthetic organisms on land are predominantly ‘primary plastids’ derived from an ancient endosymbiosis of a cyanobacterium. Conversely, marine photosynthetic diversity is dominated by plastids gained by subsequent endosymbioses of photosynthetic eukaryotes, so-called ‘complex plastids’. The plastids of major eukaryotic lineages including cryptophytes, haptophytes, stramenopiles, dinoflagellates and apicomplexans, were originally all posited to derive from a single secondary endosymbiosis of a red alga—the ‘chromalveloate’ hypothesis ^1^. Subsequent phylogenetic resolution of eukaryotes indicated that separate events of plastid acquisition must have occurred to account for this distribution of plastids ^2,3^. The number of such events, however, and the donor organisms for the new plastid endosymbioses are still not resolved. A perceived bottleneck of endosymbiotic plastid gain is the development of protein targeting from the hosts into new plastids, and this supposition has often driven hypotheses towards minimising the number of plastid-gain events to explain plastid distribution in eukaryotes. But how plastid protein-targeting is established for new endosymbionts is often unclear, which makes it difficult to assess the likelihood of plastid transfers between lineages. Here we show that Kareniaceae dinoflagellates, that possess complex plastids known to be derived from haptophytes, acquired all the necessary protein import machinery from these haptophytes. Furthermore, cryo-electron tomography revealed that no additional membranes were added to the Kareniaceae complex plastid during serial endosymbiosis, suggesting that the haptophyte-derived import processes were sufficient. Our analyses suggests that complex red plastids are preadapted for horizontal transmission, potentially explaining their widespread distribution in aquatic algal diversity.
