## Supplementary material for "Plastid translocon recycling in dinoflagellates demonstrates the portability of complex plastids between hosts": Table S1

### Sheet: Sheet1
Taxa name	Database		Taxa	Dataset ID		Taxa	VEuPathDB Dataset Name
Acanthamoeba castellanii	Uniprot		Akashiwo sanguinea CCCM 885	MMETSP0223		Naegleria fowleri	AmoebaDB-56_NfowleriATCC30863_AnnotatedProteins.fasta
Agarophyton	Uniprot		Alexandrium andersonii CCMP2222	MMETSP1436		Naegleria fowleri	AmoebaDB-56_NfowleriATCC30894_AnnotatedProteins.fasta
Albugo	Uniprot		Alexandrium catenella OF101	MMETSP0790		Naegleria gruberi	AmoebaDB-56_NgruberiNEG-M_AnnotatedProteins.fasta
Alexandrium	Uniprot		Alexandrium fundyense CCMP1719	MMETSP0196		Giardia intestinalis	GiardiaDB-56_GintestinalisAssemblageAWB_AnnotatedProteins.fasta
Amborella trichopoda	Uniprot		Alexandrium fundyense CCMP1719	MMETSP0197		Babesia bovis	PiroplasmaDB-56_BbovisT2Bo_AnnotatedProteins.fasta
Amphidinium	Uniprot		Alexandrium fundyense CCMP1719	MMETSP0347		Theileria annulata	PiroplasmaDB-56_TannulataAnkara_AnnotatedProteins.fasta
Amphimedon queenslandica	Uniprot		Alexandrium margalefi AMGDE01CS-322	MMETSP0661		Plasmodium falciparum	PlasmoDB-56_PfalciparumDd2_AnnotatedProteins.fasta
Amphora coffeiformis	Uniprot		Alexandrium minutum CCMP113	MMETSP0328		Eimeria tenella	ToxoDB-56_EtenellaHoughton2021_AnnotatedProteins.fasta
Aplanochytrium kerguelense	Uniprot		Alexandrium monilatum CCMP3105	MMETSP0093		Toxoplasma gondii	ToxoDB-56_TgondiiME49_AnnotatedProteins.fasta
Arabidopsis thaliana	Uniprot		Alexandrium monilatum CCMP3105	MMETSP0095		Trichomonas vaginalis	TrichDB-56_TvaginalisG3_AnnotatedProteins.fasta
Ascogregarina	Uniprot		Alexandrium monilatum CCMP3105	MMETSP0096		Leishmania major	TriTrypDB-56_LmajorFriedlin_AnnotatedProteins.fasta
Aspergillus fumigatus	Uniprot		Alexandrium monilatum CCMP3105	MMETSP0097		Trypanosoma brucei	TriTrypDB-56_TbruceiTREU927_AnnotatedProteins.fasta
Aurantiochytrium limacinum	Uniprot		Alexandrium tamarense CCMP1771	MMETSP0378
Aureococcus anophagefferens	Uniprot		Alexandrium tamarense CCMP1771	MMETSP0380
Babesia bovis	Uniprot		Alexandrium tamarense CCMP1771	MMETSP0382
Besnoitia besnoiti	Uniprot		Alexandrium tamarense CCMP1771	MMETSP0384
Bigelowiella natans	Uniprot		Ammonia sp. Ammonia	MMETSP1384
Capsaspora owczarzaki	Uniprot		Amoebophrya sp. Ameob2	MMETSP0795
Chattonella subsalsa	Uniprot		Amphidinium carterae CCMP1314	MMETSP0258
Chlamydomonas reinhardtii	Uniprot		Amphidinium carterae CCMP1314	MMETSP0259
Chlorella variabilis	Uniprot		Amphidinium carterae CCMP1314	MMETSP0398
Chondrus	Uniprot		Amphidinium carterae CCMP1314	MMETSP0399
Chromera	Uniprot		Amphidinium massartii CS-259	MMETSP0689
Coccomyxa	Uniprot		Amphiprora paludosa CCMP125	MMETSP1065
Crypthecodinium	Uniprot		Amphiprora sp. CCMP467	MMETSP0724
Cryptosporidium hominis	Uniprot		Amphiprora sp. CCMP467	MMETSP0725
Cryptosporidium muris	Uniprot		Amphiprora sp. CCMP467	MMETSP0726
Cyanidiococcus	Uniprot		Amphiprora sp. CCMP467	MMETSP0727
Cyanidioschyzon	Uniprot		Amphora coffeaeformis CCMP127	MMETSP0316
Cyanidium	Uniprot		Amphora coffeaeformis CCMP127	MMETSP0317
Cyclospora cayetanensis	Uniprot		Amphora coffeaeformis CCMP127	MMETSP0318
Cytauxzoon felis	Uniprot		Aplanochytrium sp PBS07	MMETSP0954
Dictyostelium discoideum	Uniprot		Aplanochytrium sp PBS07	MMETSP0955
Dinobryon	Uniprot		Aplanochytrium sp PBS07	MMETSP0956
Drosophila melanogaster	Uniprot		Aplanochytrium sp PBS07	MMETSP0957
Durinskia	Uniprot		Aplanochytrium stocchinoi GSBS06	MMETSP1346
Ectocarpus	Uniprot		Aplanochytrium stocchinoi GSBS06	MMETSP1347
Eimeria tenella	Uniprot		Aplanochytrium stocchinoi GSBS06	MMETSP1348
Emiliania huxleyi	Uniprot		Aplanochytrium stocchinoi GSBS06	MMETSP1349
Entamoeba	Uniprot		Asterionellopsis glacialis Asterionellopsis glacialis	MMETSP0713
Euplotes crassus	Uniprot		Asterionellopsis glacialis CCMP134	MMETSP0705
Fonticula alba	Uniprot		Asterionellopsis glacialis CCMP134	MMETSP0706
Fragilariopsis cylindrus	Uniprot		Asterionellopsis glacialis CCMP134	MMETSP0707
Fragilariopsis kerguelensis	Uniprot		Asterionellopsis glacialis CCMP134	MMETSP0708
Galdieria	Uniprot		Asterionellopsis glacialis CCMP1581	MMETSP1394
Giardia intestinalis	Uniprot		Astrosyne radiata 13vi08-1A	MMETSP0418
Gracilaria	Uniprot		Attheya septentrionalis CCMP2084	MMETSP1449
Gracilariopsis	Uniprot		Aulacoseira subarctica CCAP 1002-5	MMETSP1064
Griffithsia	Uniprot		Aurantiochytrium limacinum ATCCMYA-1381	MMETSP0958
Guillardia theta	Uniprot		Aurantiochytrium limacinum ATCCMYA-1381	MMETSP0959
Hematodinium	Uniprot		Aurantiochytrium limacinum ATCCMYA-1381	MMETSP0960
Hepatocystis sp.	Uniprot		Aurantiochytrium limacinum ATCCMYA-1381	MMETSP0961
Heterosigma akashiwo	Uniprot		Aureococcus anophagefferens CCMP1850	MMETSP0914
Homo sapiens	Uniprot		Aureococcus anophagefferens CCMP1850	MMETSP0915
Hydra vulgaris	Uniprot		Aureococcus anophagefferens CCMP1850	MMETSP0916
Ichthyophthirius multifiliis	Uniprot		Aureococcus anophagefferens CCMP1850	MMETSP0917
Karenia	Uniprot		Aureoumbra lagunensis CCMP1510	MMETSP0890
Karlodinium	Uniprot		Aureoumbra lagunensis CCMP1510	MMETSP0891
Kryptoperidinium	Uniprot		Aureoumbra lagunensis CCMP1510	MMETSP0892
Laccaria	Uniprot		Aureoumbra lagunensis CCMP1510	MMETSP0893
Lankesteria abbotti	Uniprot		Azadinium spinosum 3D9	MMETSP1036
Leishmania major	Uniprot		Azadinium spinosum 3D9	MMETSP1037
Lingulodinium	Uniprot		Azadinium spinosum 3D9	MMETSP1038
Mixia	Uniprot		Bicosoecid sp ms1	MMETSP0115
Monosiga brevicollis	Uniprot		Bigelowiella longifila CCMP242	MMETSP1359
Naegleria gruberi	Uniprot		Bigelowiella natans CCMP1242	MMETSP1358
Nannochloropsis gaditana	Uniprot		Bigelowiella natans CCMP1258.1	MMETSP1055
Neoporphyra	Uniprot		Bigelowiella natans CCMP1259	MMETSP1054
Noctiluca	Uniprot		Bigelowiella natans CCMP 2755	MMETSP0045
Ochromonas	Uniprot		Bigelowiella natans CCMP623	MMETSP1052
Oryza sativa	Uniprot		Bolidomonas pacifica CCMP 1866	MMETSP0785
Ostreococcus	Uniprot		Bolidomonas pacifica RCC208	MMETSP1319
Oxyrrhis	Uniprot		Bolidomonas sp. RCC1657	MMETSP1321
Oxytricha trifallax	Uniprot		Bolidomonas sp. RCC2347	MMETSP1320
Paramecium	Uniprot		Cafeteria roenbergensis E4-10	MMETSP0942
Paramecium caudatum	Uniprot		Cafeteria sp. Caron Lab Isolate	MMETSP1104
Paramecium tetraurelia	Uniprot		Calcidiscus leptoporus RCC1130	MMETSP1334
Peridinium	Uniprot		Ceratium fusus PA161109	MMETSP1074
Perkinsus	Uniprot		Ceratium fusus PA161109	MMETSP1075
Phaeodactylum tricornutum	Uniprot		Chaetoceros affinis CCMP159	MMETSP0088
Phaeosphaeria nodorum	Uniprot		Chaetoceros affinis CCMP159	MMETSP0090
Physcomitrium patens	Uniprot		Chaetoceros affinis CCMP159	MMETSP0091
Phytophthora infestans	Uniprot		Chaetoceros affinis CCMP159	MMETSP0092
Plasmodiophora brassicae	Uniprot		Chaetoceros brevis CCMP164	MMETSP1435
Plasmodium falciparum	Uniprot		Chaetoceros cf. neogracile RCC1993	MMETSP1336
Plasmodium vivax	Uniprot		Chaetoceros curvisetus Chaetoceros curvisetus	MMETSP0716
Polysphondylium pallidum	Uniprot		Chaetoceros curvisetus Chaetoceros curvisetus	MMETSP0717
Porphyra	Uniprot		Chaetoceros curvisetus Chaetoceros curvisetus	MMETSP0718
Porphyridium	Uniprot		Chaetoceros curvisetus Chaetoceros curvisetus	MMETSP0719
Prorocentrum	Uniprot		Chaetoceros debilis MM31A-1	MMETSP0149
Pseudocohnilembus persalinus	Uniprot		Chaetoceros debilis MM31A-1	MMETSP0150
Pseudopedinella elastica	Uniprot		Chaetoceros dichaeta CCMP1751	MMETSP1447
Rhizopus delemar	Uniprot		Chaetoceros neogracile CCMP1317	MMETSP0751
Saccharomyces cerevisiae	Uniprot		Chaetoceros neogracile CCMP1317	MMETSP0752
Salpingoeca rosetta	Uniprot		Chaetoceros neogracile CCMP1317	MMETSP0753
Saprolegnia parasitica	Uniprot		Chaetoceros sp. GSL56	MMETSP0200
Sarcocystis neurona	Uniprot		Chaetoceros sp. UNC1202	MMETSP1429
Schizochytrium aggregatum	Uniprot		Chattonella subsalsa CCMP2191	MMETSP0947
Schizosaccharomyces pombe	Uniprot		Chattonella subsalsa CCMP2191	MMETSP0948
Scrippsiella	Uniprot		Chattonella subsalsa CCMP2191	MMETSP0949
Selaginella moellendorffii	Uniprot		Chattonella subsalsa CCMP2191	MMETSP0950
Skeletonema dohrnii	Uniprot		Chlorarachnion reptans CCCM449	MMETSP0109
Spongospora subterranea	Uniprot		Chromulina nebulosa UTEXLB2642	MMETSP1095
Stentor coeruleus	Uniprot		Chroomonas mesostigmatica cf CCMP1168	MMETSP0047
Sterkiella histriomuscorum	Uniprot		Chrysochromulina brevifilum UTEX LB 985	MMETSP1094
Toxoplasma gondii strain ATCC 50611 / Me49	Uniprot		Chrysochromulina ericina CCMP281	MMETSP1096
Strongylocentrotus purpuratus	Uniprot		Chrysochromulina polylepis CCMP1757	MMETSP0143
Stylonychia lemnae	Uniprot		Chrysochromulina polylepis CCMP1757	MMETSP0145
Symbiodinium	Uniprot		Chrysochromulina polylepis CCMP1757	MMETSP0146
Tetrahymena thermophila	Uniprot		Chrysochromulina polylepis CCMP1757	MMETSP0147
Thalassiosira pseudonana	Uniprot		Chrysochromulina polylepis UIO037	MMETSP0286
Theileria annulata	Uniprot		Chrysochromulina rotalis UIO044	MMETSP0287
Togula	Uniprot		Chrysoculter rhomboideus RCC1486	MMETSP1335
Trichomonas vaginalis	Uniprot		Chrysocystis fragilis CCMP3189	MMETSP1165
Trichoplax adhaerens	Uniprot		Chrysoreinhardia sp CCMP2950	MMETSP1164
Trypanosoma brucei	Uniprot		Chrysoreinhardia sp CCMP3193	MMETSP1166
Tuber melanosporum	Uniprot		Coccolithus pelagicus ssp braarudi PLY182g	MMETSP0164
Ulva	Uniprot		Compsopogon coeruleus SAG 36.94	MMETSP0312
Vaucheria litorea	Uniprot		Corethron hystrix 308	MMETSP0010
Vitrella	Uniprot		Corethron pennatum L29A3	MMETSP0169
			Corethron pennatum L29A3	MMETSP0171
			Coscinodiscus wailesii CCMP2513	MMETSP1066
			Craspedostauros australis CCMP3328	MMETSP1442
			Crypthecodinium cohnii Seligo	MMETSP0323
			Crypthecodinium cohnii Seligo	MMETSP0324
			Crypthecodinium cohnii Seligo	MMETSP0325
			Crypthecodinium cohnii Seligo	MMETSP0326
			Cryptomonas curvata CCAP979-52	MMETSP1050
			Cryptomonas paramecium CCAP977-2a	MMETSP0038
			Cyclophora tenuis ECT3854	MMETSP0397
			Cyclotella meneghiniana CCMP 338	MMETSP1057
			Cylindrotheca closterium KMMCC:B-181	MMETSP0017
			Dactyliosolen fragilissimus Dactyliosolen fragilissimus	MMETSP0580
			Detonula confervacea CCMP 353	MMETSP1058
			Dictyocha speculum CCMP1381	MMETSP1174
			Dinobryon sp. UTEXLB2267	MMETSP0019
			Dinobryon sp. UTEXLB2267	MMETSP0020
			Dinobryon sp. UTEXLB2267	MMETSP0812
			Dinophysis acuminata DAEP01	MMETSP0797
			Ditylum brightwellii GSO103	MMETSP1002
			Ditylum brightwellii GSO103	MMETSP1005
			Ditylum brightwellii GSO104	MMETSP1010
			Ditylum brightwellii GSO104	MMETSP1012
			Ditylum brightwellii GSO104	MMETSP1013
			Ditylum brightwellii GSO105	MMETSP0998
			Ditylum brightwellii GSO105	MMETSP1001
			Ditylum brightwellii Pop1 (SS4)	MMETSP1062
			Ditylum brightwellii Pop2 (SS10)	MMETSP1063
			Elphidium margaritaceum Elphidium margaritaceum	MMETSP1385
			Emiliania huxleyi 374	MMETSP1006
			Emiliania huxleyi 374	MMETSP1007
			Emiliania huxleyi 374	MMETSP1008
			Emiliania huxleyi 374	MMETSP1009
			Emiliania huxleyi 379	MMETSP0994
			Emiliania huxleyi 379	MMETSP0995
			Emiliania huxleyi 379	MMETSP0996
			Emiliania huxleyi 379	MMETSP0997
			Emiliania huxleyi CCMP370	MMETSP1154
			Emiliania huxleyi CCMP370	MMETSP1155
			Emiliania huxleyi CCMP370	MMETSP1156
			Emiliania huxleyi CCMP370	MMETSP1157
			Emiliania huxleyi PLY M219	MMETSP1150
			Emiliania huxleyi PLY M219	MMETSP1151
			Emiliania huxleyi PLY M219	MMETSP1152
			Emiliania huxleyi PLY M219	MMETSP1153
			Entomoneis sp. CCMP2396	MMETSP1443
			Erythrolobus australicus CCMP3124	MMETSP1353
			Erythrolobus madagascarensis CCMP3276	MMETSP1354
			Eucampia antarctica CCMP1452	MMETSP1437
			Exanthemachrysis gayraliae RCC1523	MMETSP1464
			Extubocellulus spinifer CCMP396	MMETSP0696
			Extubocellulus spinifer CCMP396	MMETSP0697
			Extubocellulus spinifer CCMP396	MMETSP0698
			Extubocellulus spinifer CCMP396	MMETSP0699
			Fibrocapsa japonica CCMP1661	MMETSP1339
			Florenciella parvula CCMP2471	MMETSP1344
			Florenciella parvula RCC1693	MMETSP1323
			Florenciella sp. RCC1007	MMETSP1325
			Florenciella sp. RCC1587	MMETSP1324
			Fragilariopsis kerguelensis L26-C5	MMETSP0733
			Fragilariopsis kerguelensis L26-C5	MMETSP0734
			Fragilariopsis kerguelensis L26-C5	MMETSP0735
			Fragilariopsis kerguelensis L26-C5	MMETSP0736
			Fragilariopsis kerguelensis L2-C3	MMETSP0906
			Fragilariopsis kerguelensis L2-C3	MMETSP0907
			Fragilariopsis kerguelensis L2-C3	MMETSP0908
			Fragilariopsis kerguelensis L2-C3	MMETSP0909
			Gambierdiscus australes CAWD 149	MMETSP0766
			Geminigera cryophila CCMP2564	MMETSP0799
			Geminigera sp. Caron Lab Isolate	MMETSP1102
			Genus nov. species nov. RCC1024	MMETSP1329
			Gephyrocapsa oceanica RCC1303	MMETSP1363
			Gephyrocapsa oceanica RCC1303	MMETSP1364
			Gephyrocapsa oceanica RCC1303	MMETSP1365
			Gephyrocapsa oceanica RCC1303	MMETSP1366
			Glenodinium foliaceum CCAP 1116-3	MMETSP0118
			Glenodinium foliaceum CCAP 1116-3	MMETSP0119
			Goniomonas Pacifica CCMP1869	MMETSP0107
			Goniomonas Pacifica CCMP1869	MMETSP0108
			Goniomonas sp m	MMETSP0114
			Grammatophora oceanica CCMP 410	MMETSP0009
			Guillardia theta CCMP 2712	MMETSP0046
			Gymnochlora sp. CCMP2014	MMETSP0110
			Gymnodinium catenatum GC744	MMETSP0784
			Gyrodinium dominans SPMC 103	MMETSP1148
			Hanusia phi CCMP325	MMETSP1048
			Helicotheca tamensis CCMP826	MMETSP1171
			Hemiselmis andersenii CCMP1180	MMETSP1042
			Hemiselmis andersenii CCMP439	MMETSP1041
			Hemiselmis andersenii CCMP441	MMETSP1043
			Hemiselmis andersenii CCMP644	MMETSP0043
			Hemiselmis rufescens PCC563	MMETSP1357
			Hemiselmis tepida CCMP443	MMETSP1355
			Hemiselmis viresens PCC157	MMETSP1356
			Heterocapsa rotundata SCCAP K-0483	MMETSP0503
			Heterocapsa triquestra CCMP 448	MMETSP0448
			Heterosigma akashiwo CCMP2393	MMETSP0292
			Heterosigma akashiwo CCMP2393	MMETSP0294
			Heterosigma akashiwo CCMP2393	MMETSP0295
			Heterosigma akashiwo CCMP2393	MMETSP0296
			Heterosigma akashiwo CCMP3107	MMETSP0409
			Heterosigma akashiwo CCMP3107	MMETSP0410
			Heterosigma akashiwo CCMP3107	MMETSP0411
			Heterosigma akashiwo CCMP 452	MMETSP0894
			Heterosigma akashiwo CCMP 452	MMETSP0895
			Heterosigma akashiwo CCMP 452	MMETSP0896
			Heterosigma akashiwo CCMP 452	MMETSP0897
			Heterosigma akashiwo NB	MMETSP0414
			Heterosigma akashiwo NB	MMETSP0415
			Heterosigma akashiwo NB	MMETSP0416
			Imantonia sp. RCC918	MMETSP1474
			Isochrysis galbana CCMP1323	MMETSP0595
			Isochrysis galbana CCMP1323	MMETSP0943
			Isochrysis galbana CCMP1323	MMETSP0944
			Isochrysis sp CCMP1244	MMETSP1090
			Isochrysis sp CCMP1244	MMETSP1388
			Isochrysis sp. CCMP1324	MMETSP1129
			Isochrysis sp. CCMP1324	MMETSP1130
			Isochrysis sp. CCMP1324	MMETSP1131
			Isochrysis sp. CCMP1324	MMETSP1132
			Karenia brevis CCMP2229	MMETSP0027
			Karenia brevis CCMP2229	MMETSP0029
			Karenia brevis CCMP2229	MMETSP0030
			Karenia brevis CCMP2229	MMETSP0031
			Karenia brevis SP1	MMETSP0573
			Karenia brevis SP1	MMETSP0574
			Karenia brevis SP3	MMETSP0527
			Karenia brevis SP3	MMETSP0528
			Karenia brevis Wilson	MMETSP0201
			Karenia brevis Wilson	MMETSP0202
			Karenia brevis Wilson	MMETSP0648
			Karenia brevis Wilson	MMETSP0649
			Karlodinium micrum CCMP2283	MMETSP1015
			Karlodinium micrum CCMP2283	MMETSP1016
			Karlodinium micrum CCMP2283	MMETSP1017
			Kryptoperidinium foliaceum CCMP 1326	MMETSP0120
			Kryptoperidinium foliaceum CCMP 1326	MMETSP0121
			Leptocylindrus danicus CCMP1856	MMETSP1362
			Leptocylindrus danicus var. apora B651	MMETSP0322
			Leptocylindrus danicus var. danicus B650	MMETSP0321
			Lessardia elongata SPMC 104	MMETSP1147
			Licmophora paradoxa CCMP2313	MMETSP1360
			Lingulodinium polyedra CCMP 1738	MMETSP1032
			Lingulodinium polyedra CCMP 1738	MMETSP1033
			Lingulodinium polyedra CCMP 1738	MMETSP1034
			Lingulodinium polyedra CCMP 1738	MMETSP1035
			Lotharella amoebiformis CCMP2058	MMETSP0042
			Lotharella globosa CCCM811	MMETSP0111
			Lotharella globosa CCCM811	MMETSP0112
			Lotharella globosa LEX01	MMETSP0041
			Lotharella oceanica CCMP622	MMETSP0040
			Madagascaria erythrocladiodes CCMP3234	MMETSP1450
			Mallomonas Sp CCMP3275	MMETSP1167
			Minchinia chitonis Minchinia chitonis	MMETSP0186
			Minutocellus polymorphus CCMP3303	MMETSP1434
			Minutocellus polymorphus NH13	MMETSP1070
			Minutocellus polymorphus RCC2270	MMETSP1322
			Nitzschia punctata CCMP561	MMETSP0744
			Nitzschia punctata CCMP561	MMETSP0745
			Nitzschia punctata CCMP561	MMETSP0746
			Nitzschia punctata CCMP561	MMETSP0747
			Nitzschia sp. RCC80	MMETSP0014
			Noctiluca scintillans Noctiluca scintillans	MMETSP0253
			Norrisiella sphaerica BC52	MMETSP0113
			Ochromonas sp. BG-1	MMETSP1105
			Ochromonas sp. CCMP1393	MMETSP0004
			Ochromonas sp. CCMP1393	MMETSP0005
			Ochromonas sp CCMP1899	MMETSP1177
			Odontella aurita isolate 1302-5	MMETSP0015
			Odontella Sinensis Grunow 1884	MMETSP0160
			Oxyrrhis marina CCMP1788	MMETSP0044
			Oxyrrhis marina CCMP1795	MMETSP0451
			Oxyrrhis marina CCMP1795	MMETSP0452
			Oxyrrhis marina LB1974	MMETSP1424
			Oxyrrhis marina LB1974	MMETSP1425
			Oxyrrhis marina LB1974	MMETSP1426
			Oxyrrhis marina Oxyrrhis marina	MMETSP0468
			Oxyrrhis marina Oxyrrhis marina	MMETSP0469
			Oxyrrhis marina Oxyrrhis marina	MMETSP0470
			Oxyrrhis marina Oxyrrhis marina	MMETSP0471
			Paraphysomonas bandaiensis Caron Lab Isolate	MMETSP1103
			Paraphysomonas Imperforata PA2	MMETSP0103
			Paraphysomonas Imperforata PA2	MMETSP0104
			Paraphysomonas vestita GFlagA	MMETSP1107
			Partenskyella glossopodia RCC365	MMETSP1318
			Pavlova gyrans CCMP608	MMETSP1466
			Pavlova lutheri RCC1537	MMETSP1463
			Pavlova sp. CCMP459	MMETSP1139
			Pavlova sp. CCMP459	MMETSP1140
			Pavlova sp. CCMP459	MMETSP1381
			Pelagococcus subviridis CCMP1429	MMETSP0882
			Pelagococcus subviridis CCMP1429	MMETSP0883
			Pelagococcus subviridis CCMP1429	MMETSP0884
			Pelagococcus subviridis CCMP1429	MMETSP0885
			Pelagodinium bÃ©ii RCC1491	MMETSP1338
			Pelagomonas calceolata CCMP1756	MMETSP0886
			Pelagomonas calceolata CCMP1756	MMETSP0887
			Pelagomonas calceolata CCMP1756	MMETSP0888
			Pelagomonas calceolata CCMP1756	MMETSP0889
			Pelagomonas calceolata RCC969	MMETSP1328
			Peridinium aciculiferum PAER-2	MMETSP0370
			Peridinium aciculiferum PAER-2	MMETSP0371
			Phaeocystis antarctica Caron Lab Isolate	MMETSP1100
			Phaeocystis antarctica CCMP1374	MMETSP1444
			Phaeocystis cordata RCC1383	MMETSP1465
			Phaeocystis Sp CCMP2710	MMETSP1162
			Phaeomonas parva CCMP2877	MMETSP1163
			Pinguiococcus pyrenoidosus CCMP2078	MMETSP1160
			Pleurochrysis carterae CCMP645	MMETSP1136
			Pleurochrysis carterae CCMP645	MMETSP1137
			Pleurochrysis carterae CCMP645	MMETSP1138
			Polarella glacialis CCMP 1383	MMETSP0227
			Porphyridium aerugineum SAG 1380-2	MMETSP0313
			Proboscia alata PI-D3	MMETSP0174
			Proboscia alata PI-D3	MMETSP0176
			Proboscia inermis CCAP1064-1	MMETSP0816
			Prorocentrum lima CCMP 684	MMETSP0252
			Prorocentrum micans CCCM 845	MMETSP0251
			Prorocentrum minimum CCMP1329	MMETSP0053
			Prorocentrum minimum CCMP1329	MMETSP0055
			Prorocentrum minimum CCMP1329	MMETSP0056
			Prorocentrum minimum CCMP1329	MMETSP0057
			Prorocentrum minimum CCMP2233	MMETSP0267
			Prorocentrum minimum CCMP2233	MMETSP0268
			Prorocentrum minimum CCMP2233	MMETSP0269
			Proteomonas sulcata CCMP704	MMETSP1049
			Protoceratium reticulatum CCCM 535 CCMP 1889	MMETSP0228
			Prymnesium parvum Texoma1	MMETSP0006
			Prymnesium parvum Texoma1	MMETSP0007
			Prymnesium parvum Texoma1	MMETSP0008
			Prymnesium parvum Texoma1	MMETSP0814
			Prymnesium parvum Texoma1	MMETSP0815
			Prymnesium parvum Texoma1	MMETSP1083
			Pseudo-nitzschia arenysensis B593	MMETSP0329
			Pseudo-nitzschia australis 10249 10 AB	MMETSP0139
			Pseudo-nitzschia australis 10249 10 AB	MMETSP0140
			Pseudo-nitzschia australis 10249 10 AB	MMETSP0141
			Pseudo-nitzschia australis 10249 10 AB	MMETSP0142
			Pseudo-nitzschia delicatissima B596	MMETSP0327
			Pseudo-nitzschia delicatissima UNC1205	MMETSP1432
			Pseudo-nitzschia fraudulenta WWA7	MMETSP0850
			Pseudo-nitzschia fraudulenta WWA7	MMETSP0851
			Pseudo-nitzschia fraudulenta WWA7	MMETSP0852
			Pseudo-nitzschia fraudulenta WWA7	MMETSP0853
			Pseudo-nitzschia heimii UNC1101	MMETSP1423
			Pseudo-nitzschia pungens cf. cingulata	MMETSP1060
			Pseudo-nitzschia pungens cf. pungens	MMETSP1061
			Pseudopedinella elastica CCMP716	MMETSP1068
			Pseudopedinella elastica CCMP716	MMETSP1097
			Pteridomonas danica PT	MMETSP0101
			Pteridomonas danica PT	MMETSP0102
			Pyrocystis lunula CCCM 517	MMETSP0229
			Pyrodinium bahamense pbaha01	MMETSP0796
			Rhizochromulina marina cf CCMP1243	MMETSP1173
			Rhizosolenia setigera CCMP 1694	MMETSP0789
			Rhodella maculata CCMP736	MMETSP0167
			Rhodella maculata CCMP736	MMETSP0314
			Rhodomonas abbreviata Caron Lab Isolate	MMETSP1101
			Rhodomonas lens RHODO	MMETSP0484
			Rhodomonas salina CCMP1319	MMETSP1047
			Rhodomonas sp. CCMP768	MMETSP1091
			Rhodomonas sp. CCMP768	MMETSP1389
			Rhodosorus marinus CCMP 769	MMETSP0011
			Rhodosorus marinus UTEX LB 2760	MMETSP0315
			Rosalina sp. Rosalina	MMETSP0190
			Sarcinochrysis sp CCMP770	MMETSP1170
			Schizochytrium aggregatum ATCC28209	MMETSP0962
			Schizochytrium aggregatum ATCC28209	MMETSP0963
			Schizochytrium aggregatum ATCC28209	MMETSP0964
			Schizochytrium aggregatum ATCC28209	MMETSP0965
			Scrippsiella hangoei-like SHHI-4	MMETSP0367
			Scrippsiella hangoei-like SHHI-4	MMETSP0368
			Scrippsiella hangoei-like SHHI-4	MMETSP0369
			Scrippsiella Hangoei SHTV-5	MMETSP0359
			Scrippsiella Hangoei SHTV-5	MMETSP0360
			Scrippsiella Hangoei SHTV-5	MMETSP0361
			Scrippsiella trochoidea CCMP3099	MMETSP0270
			Scrippsiella trochoidea CCMP3099	MMETSP0271
			Scrippsiella trochoidea CCMP3099	MMETSP0272
			Scyphosphaera apsteinii RCC1455	MMETSP1333
			Skeletonema costatum 1716	MMETSP0013
			Skeletonema dohrnii SkelB	MMETSP0562
			Skeletonema dohrnii SkelB	MMETSP0563
			Skeletonema grethea CCMP 1804	MMETSP0578
			Skeletonema japonicum CCMP2506	MMETSP0593
			Skeletonema marinoi FE60	MMETSP1040
			Skeletonema marinoi FE7	MMETSP1039
			Skeletonema marinoi skelA	MMETSP0918
			Skeletonema marinoi skelA	MMETSP0920
			Skeletonema marinoi SM1012Den-03	MMETSP0320
			Skeletonema marinoi SM1012Hels-07	MMETSP0319
			Skeletonema marinoi UNC1201	MMETSP1428
			Skeletonema menzelii CCMP793	MMETSP0603
			Skeletonema menzelii CCMP793	MMETSP0604
			Sorites sp. Sorites sp.	MMETSP0191
			Spumella elongata CCAP 955-1	MMETSP1098
			Stauroneis constricta CCMP1120	MMETSP1352
			Staurosira complex sp. CCMP2646	MMETSP1361
			Stephanopyxis turris CCMP 815	MMETSP0794
			Striatella unipunctata CCMP2910	MMETSP0800
			Symbiodinium kawagutii CCMP2468	MMETSP0132
			Symbiodinium kawagutii CCMP2468	MMETSP0133
			Symbiodinium kawagutii CCMP2468	MMETSP0134
			Symbiodinium kawagutii CCMP2468	MMETSP0135
			Symbiodinium sp. C15	MMETSP1370
			Symbiodinium sp. C15	MMETSP1371
			Symbiodinium sp. C1	MMETSP1367
			Symbiodinium sp. C1	MMETSP1369
			Symbiodinium sp. CCMP2430	MMETSP1115
			Symbiodinium sp. CCMP2430	MMETSP1116
			Symbiodinium sp. CCMP2430	MMETSP1117
			Symbiodinium sp. CCMP421	MMETSP1110
			Symbiodinium sp. cladeA	MMETSP1374
			Symbiodinium sp. D1a	MMETSP1377
			Symbiodinium sp. Mp	MMETSP1122
			Symbiodinium sp. Mp	MMETSP1123
			Symbiodinium sp. Mp	MMETSP1124
			Symbiodinium sp. Mp	MMETSP1125
			Synchroma pusillum CCMP3072	MMETSP1452
			Synedropsis recta cf CCMP1620	MMETSP1176
			Thalassionema frauenfeldii CCMP 1798	MMETSP0786
			Thalassionema nitzschioides L26-B	MMETSP0156
			Thalassionema nitzschioides L26-B	MMETSP0158
			Thalassionema nitzschioides	MMETSP0693
			Thalassiosira antarctica CCMP982	MMETSP0902
			Thalassiosira antarctica CCMP982	MMETSP0903
			Thalassiosira antarctica CCMP982	MMETSP0904
			Thalassiosira antarctica CCMP982	MMETSP0905
			Thalassiosira gravida GMp14c1	MMETSP0492
			Thalassiosira gravida GMp14c1	MMETSP0493
			Thalassiosira gravida GMp14c1	MMETSP0494
			Thalassiosira miniscula CCMP1093	MMETSP0737
			Thalassiosira miniscula CCMP1093	MMETSP0738
			Thalassiosira miniscula CCMP1093	MMETSP0739
			Thalassiosira miniscula CCMP1093	MMETSP0740
			Thalassiosira oceanica CCMP1005	MMETSP0970
			Thalassiosira oceanica CCMP1005	MMETSP0971
			Thalassiosira oceanica CCMP1005	MMETSP0972
			Thalassiosira oceanica CCMP1005	MMETSP0973
			Thalassiosira punctigera Tpunct2005C2	MMETSP1067
			Thalassiosira rotula CCMP3096	MMETSP0403
			Thalassiosira rotula CCMP3096	MMETSP0404
			Thalassiosira rotula GSO102	MMETSP0910
			Thalassiosira rotula GSO102	MMETSP0911
			Thalassiosira rotula GSO102	MMETSP0912
			Thalassiosira rotula GSO102	MMETSP0913
			Thalassiosira sp. FW	MMETSP1059
			Thalassiosira sp. NH16	MMETSP1071
			Thalassiosira weissflogii CCMP1010	MMETSP0898
			Thalassiosira weissflogii CCMP1010	MMETSP0899
			Thalassiosira weissflogii CCMP1010	MMETSP0900
			Thalassiosira weissflogii CCMP1010	MMETSP0901
			Thalassiosira weissflogii CCMP1010	MMETSP1405
			Thalassiosira weissflogii CCMP1010	MMETSP1406
			Thalassiosira weissflogii CCMP1010	MMETSP1407
			Thalassiosira weissflogii CCMP1010	MMETSP1408
			Thalassiosira weissflogii CCMP1010	MMETSP1409
			Thalassiosira weissflogii CCMP1010	MMETSP1410
			Thalassiosira weissflogii CCMP1010	MMETSP1411
			Thalassiosira weissflogii CCMP1010	MMETSP1412
			Thalassiosira weissflogii CCMP1010	MMETSP1413
			Thalassiosira weissflogii CCMP1010	MMETSP1414
			Thalassiosira weissflogii CCMP1010	MMETSP1415
			Thalassiosira weissflogii CCMP1010	MMETSP1416
			Thalassiosira weissflogii CCMP1010	MMETSP1417
			Thalassiosira weissflogii CCMP1010	MMETSP1418
			Thalassiosira weissflogii CCMP1010	MMETSP1419
			Thalassiosira weissflogii CCMP1010	MMETSP1420
			Thalassiosira weissflogii CCMP1010	MMETSP1421
			Thalassiosira weissflogii CCMP1010	MMETSP1422
			Thalassiosira weissflogii CCMP1336	MMETSP0878
			Thalassiosira weissflogii CCMP1336	MMETSP0879
			Thalassiosira weissflogii CCMP1336	MMETSP0880
			Thalassiosira weissflogii CCMP1336	MMETSP0881
			Thalassiothrix antarctica L6-D1	MMETSP0152
			Thalassiothrix antarctica L6-D1	MMETSP0154
			Thoracosphaera heimii CCCM 670 CCMP 1069	MMETSP0225
			Thraustochytrium sp. LLF1b	MMETSP0198
			Thraustochytrium sp. LLF1b	MMETSP0199
			Timspurckia oligopyrenoides CCMP3278	MMETSP1172
			Togula jolla CCCM 725	MMETSP0224
			Triceratium dubium CCMP147	MMETSP1175
			unid sp CCMP2000	MMETSP1178
			Unknown Unknown D1	MMETSP0086
			Unknown Unknown D1	MMETSP0087
			Vaucheria litorea CCMP2940	MMETSP0945
			Vaucheria litorea CCMP2940	MMETSP0946
